# Regulatory roles of 5′ UTR and ORF-internal RNAs detected by 3′ end mapping

**DOI:** 10.1101/2020.07.18.207399

**Authors:** Philip P. Adams, Gabriele Baniulyte, Caroline Esnault, Kavya Chegireddy, Navjot Singh, Molly Monge, Ryan K. Dale, Gisela Storz, Joseph T. Wade

## Abstract

Many bacterial genes are regulated by RNA elements in their 5′ untranslated regions (UTRs). However, the full complement of these elements is not known even in the model bacterium *Escherichia coli*. Using complementary RNA-sequencing approaches, we detected large numbers of 3′ ends in 5′ UTRs and open reading frames (ORFs), suggesting extensive regulation by premature transcription termination. We documented regulation for multiple transcripts, including spermidine induction involving Rho and translation of an upstream ORF for an mRNA encoding a spermidine efflux pump. In addition to discovering novel sites of regulation, we detected short, stable RNA fragments derived from 5′ UTRs and sequences internal to ORFs. Characterization of three of these transcripts, including an RNA internal to an essential cell division gene, revealed that they have independent functions as sRNA sponges. Thus, these data uncover an abundance of *cis*- and *trans*-acting RNA regulators in bacterial 5′ UTRs and internal to ORFs.
