## Supplementary file 4 for "Regulatory roles of 5′ UTR and ORF-internal RNAs detected by 3′ end mapping"

### Sheet: Strains and plasmids
Supplementary file 4. List of strains, plasmids and oligonucleotides used in this study
Strain Name	Lab Name	Genotype	Plasmid	Notes	Reference
GSO988	PA143	E. coli MG1655 F- λ- ilvG- rfb-50 rph-1		wild-type, Term-seq and total RNA-seq	Thomason et al, 2014
GSO989	PA231	E. coli MG1655 F- λ- ilvG- rfb-50 rph-1		wild-type, DirectRNA-seq	Blattner et al., 1997
GSO990	PA237, CRB016	MG1655 (PA231), rhoR66S			Baniulyte et al., 2017
	AMD054	MG1655 ∆lacZ			Stringer et al., 2014
	GB4	MG1655 ∆lacZ rho(R66S)			Baniulyte et al., 2017
	AMD061	MG1655 ∆thyA + pKD46			this study
	YY18	MG1655 ∆thyA mdtJ-FLAG + pKD46			this study
GSO991	PA233, YY20	MG1655 (PA231) mdtJ-FLAG			this study
	AMD747	MG1655 ∆thyA mdtJ-FLAG mdtU::thyA + pKD46			this study
	AMD751	MG1655 ∆thyA mdtJ-FLAG mdtU (ATG→ACG) + pKD46			this study
GSO992	PA236, AMD742	MG1655 (PA231) mdtU (ATG→ACG) mdtJ-FLAG			this study
	PA258, DJS2979	PM1205 lacI'::PBAD-chiP-lacZ			Schu and Zhang et al., 2015
	PA259, DJS2991	PM1205 lacI'::PBAD-chiP-lacZ, ΔchiX::kan			Schu and Zhang et al., 2015
GSO982	PA013	MG1655 (crl+)		wild-type	lab stock
	PA224	NM400		recombineering strain	lab stock
GSO769		MG1655, ΔmgrR::kan			Hobbs et al., 2010
GSO157		MG1655, ΔmicA::kan			Hobbs et al., 2010
GSO169		MG1655, ΔchiX::kan			Hobbs et al., 2010
GSO993	PA219	MG1655 (GSO982), ΔmgrR::kan			Hobbs et al., 2010
GSO994	PA247	MG1655 (GSO982), ΔmicA::kan			Hobbs et al., 2010
GSO995	PA046	MG1655 (GSO982), ΔchiX::kan			Hobbs et al., 2010
GSO954	PA008	MG1655 (GSO982), Δhfq::cat-sacB			Melamed and Adams et al., 2020
GSO955	PA023	MG1655 (GSO982), Δhfq::kan			Melamed and Adams et al., 2020
GSO996	PA257	MG1655 (GSO982), oxyS-M1::kan			this study
GSO997	PA248	MG1655 (GSO982), rybB-M3::kan			this study
	PA215, MC123	ftsI Y380D, tetR			Dai et al., 1993
GSO998	PA240	MG1655 (GSO982), tetR			this study
GSO999	PA241	MG1655 (GSO982), ftsO-M3, tetR			this study
	SMP269	NEB5α	pKD4		Datsenko and Wanner, 2000
	PA216	MG1655 ∆thyA	pkD46		Datsenko et al., 2000
	pMM1	EPI300	pMM001	single copy vector, KAB-TTTG promoter, for lacZ-reporter fusions	this study
	pASW1	EPI300	pMM001 mdtU		this study
	pGB337	EPI300	pMM001 mdtU (ATG→ACG)		this study
	pMM3	EPI300	pMM001 yahM (5’ UTR + ORF)		this study
	pMM4	EPI300	pMM001 sugE (5’ UTR)		this study
	pMM5	EPI300	pMM001 sugE (5’ UTR + ORF)		this study
	pMM7	EPI300	pMM001 cspB (5’ UTR + ORF)		this study
	pMM9	EPI300	pMM001 cspG (5’ UTR + ORF)		this study
	pMM11	EPI300	pMM001 moaA (5’ UTR + ORF)		this study
	pMM13	EPI300	pMM001 yhiI (5’ UTR + ORF)		this study
	pMM15	EPI300	pMM001 ydjL (5’ UTR + ORF)		this study
	pMM17	EPI300	pMM001 ytfL (5’ UTR + ORF)		this study
	pMM19	EPI300	pMM001 rimP (5’ UTR + ORF)		this study
	pMM20	EPI300	pMM001 speA (5’ UTR)		this study
	pMM22	EPI300	pMM001 cfa (5’ UTR)		this study
	pMM23	EPI300	pMM001 cfa (5’ UTR + ORF)		this study
	pMM24	EPI300	pMM001 add (5’ UTR + ORF)		this study
	pMM25	EPI300	pMM001 trmL (5’ UTR + ORF)		this study
	pMM26	EPI300	pMM001 mnmG (5’ UTR + ORF)		this study
	pSKL1	EPI300	pMM001 pyrG (5’ UTR + ORF)		this study
	pKC2	EPI300	pMM001 cyaA (5' UTR)		this study
	pKC3	EPI300	pMM001 cyaA (5' UTR + ORF)		this study
	pKC4	EPI300	pMM001 yebO (5' UTR + ORF)		this study
	pKC5	EPI300	pMM001 srkA (5' UTR + ORF)		this study
	pKC7	EPI300	pMM001 yajO (5' UTR + ORF)		this study
	pKC9	EPI300	pMM001 argT (5' UTR + ORF)		this study
	pKC11	EPI300	pMM001 glpF (5' UTR + ORF)		this study
	pKC13	EPI300	pMM001 rspJ (5' UTR + ORF)		this study
	pKC15	EPI300	pMM001 crp-yhfk (5' UTR + ORF)		this study
	pKC16	EPI300	pMM001 eptB (5' UTR)		this study
	pKC17	EPI300	pMM001 eptB (5' UTR + ORF)		this study
	pKC18	EPI300	pMM001 ispU (5' UTR)		this study
	pKC19	EPI300	pMM001 ispU (5' UTR + ORF)		this study
	pKC21	EPI300	pMM001 thiM (5' UTR + ORF)		this study
	pKC24	EPI300	pMM001 mdtJ (5' UTR)		this study
	pKC25	EPI300	pMM001 mdtJ (5' UTR + ORF)		this study
	pKC27	EPI300	pMM001 ompA (5' UTR + ORF)		this study
	pKC29	EPI300	pMM001 chiP (5' UTR + ORF)		this study
	AZ321	JM109	pBRplac	for sRNA overexpression	Guillier and Gottesman, 2006
	AZ328	JM109	pBRplac-MgrR		Mandin and Gottesman, 2010
	AZ334	JM109	pBRplac-MicA		De Lay and Gottesman, 2012
	AZ323	JM109	pBRplac-ChiX		Mandin and Gottesman, 2010
GSO1000	PA252	NEB5α	pBR-IspZ		this study
GSO1001	PA253	NEB5α	pBR-IspZ-M1		this study
GSO1002	PA196	NEB5α	pBR-FtsO		this study
GSO1003	PA213	NEB5α	pBR-FtsO-M3		this study
GSO1004	PA256	NEB5α	pBRplac-lacI (pNM46)	for sRNA overexpression	lab stock
GSO1005	PA254	NEB5α	pBRplac-lacI-ChiZ		this study

### Sheet: Oligos
Supplementary file 4. List of strains, plasmids and oligonucleotides used in this study
Number	Sequence (5’-3’)	Use
Term-seq and total RNA-seq
AZ1381	5'P-AACATTATTAGATCGGAAGAGCGTCGTGTA-3'SpC	3'barcode adaptor BC1
AZ1382	5'P-AAAGTGTTGAGATCGGAAGAGCGTCGTGTA-3'SpC	3'barcode adaptor BC2
AZ1383	5'P-AAGAATTATAGATCGGAAGAGCGTCGTGTA-3'SpC	3'barcode adaptor BC3
AZ1384	5'P-AATATGGACAGATCGGAAGAGCGTCGTGTA-3'SpC	3'barcode adaptor BC4
AZ1385	5'P-AATCACTTGAGATCGGAAGAGCGTCGTGTA-3'SpC	3'barcode adaptor BC5
AZ1386	5'P-ACCAAGTCGAGATCGGAAGAGCGTCGTGTA-3'SpC	3'barcode adaptor BC6
AZ1387	5'P-ACAACTCGCAGATCGGAAGAGCGTCGTGTA-3'SpC	3'barcode adaptor BC7
AZ1388	5'P-ACCCGTCTTAGATCGGAAGAGCGTCGTGTA-3'SpC	3'barcode adaptor BC8
AZ1389	5'P-ACCCTACAGAGATCGGAAGAGCGTCGTGTA-3'SpC	3'barcode adaptor BC9
AZ1390	5'P-ACCCTCGGCAGATCGGAAGAGCGTCGTGTA-3'SpC	3'barcode adaptor BC10
AZ1391	5'P-ACCGGTACCAGATCGGAAGAGCGTCGTGTA-3'SpC	3'barcode adaptor BC11
AZ1392	5'P-ACGGAGGGCAGATCGGAAGAGCGTCGTGTA-3'SpC	3'barcode adaptor BC12
AZ1393	5'P-AGATCGGAAGAGCACACGTCTG-3'SpC	3Tr3 adapter
AZ1394	5'-TACACGACGCTCTTCCGAT	AR2
AZ1395	5'-AATGATACGGCGACCACCGAGATCTACACTCTTTCCCTACACGACGCTCTTCCGATCT	P5_Enrichment
AZ1396	5'-CAAGCAGAAGACGGCATACGAGATTCGTGTGCGTGACTGGAGTTCAGACGTGTGCTCTTCCGATCT	P7_Enrichment_for special barcode
lacZ fusions
JW7269	GGACGGATCCTCGAGCATGCAATGACCAGCATTCCCAACATAATG	Cloning: mdtU fwd
JW8934	GGCCAGTGCCAAGCTTGCAAGCGCGTTGCGCCAGTG	Cloning: mdtU rev
JW10252	AGGACGGATCCTCGAGCATGCTAGACAGCTGCTTGCATCTTTGTTATG	Cloning: pMM001 pHigh fwd
JW10253	GACGGCCAGTGCCAAG	Cloning: pMM001 rev
JW10169	AATGAGGAACCGCTAGATGTTTGTGTGGGGTCTTTTC	Cloning: yahM fwd
JW10171	ATGTATATCTCCTTCACTACGTAATCAACCTGATTTGC	Cloning: yahM (ORF) rev
JW10172	AATGAGGAACCGCTAGAACCACTAAACACTCTAGCC	Cloning: moaA fwd
JW10174	ATGTATATCTCCTTCATTAGCCGCCAATGTACG	Cloning: moaA (ORF) rev
JW10175	AATGAGGAACCGCTAGACTTTTATATCCAGAAAAAGAGTGCG	Cloning: add fwd
JW10176	ATGTATATCTCCTTCATTACTTCGCGGCGAC	Cloning: add (ORF) rev
JW10177	AATGAGGAACCGCTAGGAGTTGTTAAAGCTACGATAAATATTATG	Cloning: cfa fwd
JW10178	ATGTATATCTCCTTCAAGTTTCTCCATCACTGGTC	Cloning: cfa (5’ UTR) rev
JW10179	ATGTATATCTCCTTCATTAGCGAGCCACTCG	Cloning: cfa (ORF) rev
JW10180	AATGAGGAACCGCTAGGCACTAAGGGGGCAG	Cloning: trmL fwd
JW10181	ATGTATATCTCCTTCACTAATCTCTCAATACCGCTCC	Cloning: trmL (ORF) rev
JW10182	AATGAGGAACCGCTAGTCAACCATCAGCTTTGC	Cloning: sugE fwd
JW10183	ATGTATATCTCCTTCAATCAGGCTCCGGAGAATTG	Cloning: sugE (5’ UTR) rev
JW10184	ATGTATATCTCCTTCATTAGTGAGTGCTGAGTTTCAG	Cloning: sugE (ORF) rev
JW10185	AATGAGGAACCGCTAGGTCGGTTTGAAAGACAGAC	Cloning: cspG fwd
JW10187	ATGTATATCTCCTTCATTAGAGCGTAACAACGTTCG	Cloning: cspG (ORF) rev
JW10188	AATGAGGAACCGCTAGGTCGGTTTGAAGAACAGAC	Cloning: cspB fwd
JW10190	ATGTATATCTCCTTCATTAATCAGTAATGATGACATTTGCTG	Cloning: cspB (ORF) rev
JW10213	AATGAGGAACCGCTAGCCCGTCTTGGTTATTCCA	Cloning: pyrG fwd
JW10214	TTCATGCATTGCTAGTTACTTCGCCTGACGTTT	Cloning: pyrG (ORF) rev
JW10215	AATGAGGAACCGCTAGCCGGGCTTCAATCCATT	Cloning: mnmG fwd
JW10216	TTCATGCATTGCTAGTTATGCGCTACGACGC	Cloning: mnmG (ORF) rev
JW10219	AATGAGGAACCGCTAGGAGACTGTTGATAAAACGTAAAAAGG	Cloning: yhiI fwd
JW10221	TTCATGCATTGCTAGTCATTGCGGCAACCT	Cloning: yhiI (ORF) rev
JW10222	AATGAGGAACCGCTAGGCGCGGCTTAAATAAAAAGC	Cloning: speA fwd
JW10223	TTCATGCATTGCTAGAGCGAACCTCAAATTATTTTATTAAGTG	Cloning: speA (5’ UTR) rev
JW10225	AATGAGGAACCGCTAGGAAAATGCCGGTTCACTTT	Cloning: ytfl fwd
JW10227	TTCATGCATTGCTAGTTACGCGACGCTTTCTT	Cloning: ytfl (ORF) rev
JW10228	AATGAGGAACCGCTAGACTTCGGCCTTCGTAG	Cloning: rimP fwd
JW10230	TTCATGCATTGCTAGTTAAAAGTGGGGAACCAGG	Cloning: rimP (ORF) rev
JW10231	AATGAGGAACCGCTAGGCACAGCATATGACAATTGAC	Cloning: ydjl fwd
JW10233	TTCATGCATTGCTAGTTATTCATCAAAGTCGTAAGTCATGAT	Cloning: ydjl (ORF) rev
JW10390	AATGAGGAACCGCTAGGTTTTAGACCATTTTTTCGTCG	Cloning: cyaA fwd
JW10391	ATGTATATCTCCTTCAGACGTATCGCCTGATTTG	Cloning: cyaA (5' UTR) rev
JW10392	ATGTATATCTCCTTCATCACGAAAAATATTGCTGTAATAG	Cloning: cyaA (ORF) rev
JW10393	AATGAGGAACCGCTAGTCTACTCAGAGGTGGTGA	Cloning: yebO fwd
JW10394	ATGTATATCTCCTTCATTATCGTTCGGCGACCAG	Cloning: yebO (ORF) rev
JW10395	AATGAGGAACCGCTAGTCGTAATGTTTTCCGGATG	Cloning: srkA fwd
JW10396	ATGTATATCTCCTTCATTAATACATAGGTGTTAATTGCAAAG	Cloning: srkA (ORF) rev
JW10397	AATGAGGAACCGCTAGTCCACTCCTGCTATGCTTAAG	Cloning: yajO fwd
JW10399	ATGTATATCTCCTTCATTATTTAAATCCTACGACAGGATGCG	Cloning: yajO (ORF) rev
JW10400	AATGAGGAACCGCTAGAGGACAATAATGCAACGTC	Cloning: argT fwd
JW10402	ATGTATATCTCCTTCATCAGTCACCGTAGACATTAAAG	Cloning: argT (ORF) rev
JW10403	AATGAGGAACCGCTAGATGCCTACAAGCATCGTG	Cloning: glpF fwd
JW10405	ATGTATATCTCCTTCATTACAGCGAAGCTTTTTGTTC	Cloning: glpF (ORF) rev
JW10406	AATGAGGAACCGCTAGGCTTGTCGTAGTTGACAG	Cloning: rpsJ fwd
JW10408	ATGTATATCTCCTTCATTAACCCAGGCTGATCTGC	Cloning: rpsJ (ORF) rev
JW10409	AATGAGGAACCGCTAGGATGCTACAGTAATACATTGATGTAC	Cloning: crp-yhfK fwd
JW10411	ATGTATATCTCCTTCATTACGCCTTCGAATCCC	Cloning: crp-yhfK (ORF) rev
JW10412	AATGAGGAACCGCTAGGCGTGTAGATTTTACTTATCTGAC	Cloning: eptB fwd
JW10413	ATGTATATCTCCTTCAGCAAACAAACCCTGGACAAAC	Cloning: eptB (5' UTR) rev
JW10414	ATGTATATCTCCTTCATTAGTTAGCCGCTGCCTC	Cloning: eptB (ORF) rev
JW10415	AATGAGGAACCGCTAGATCTGATCGTAAGTAGTTGGC	Cloning: ispU fwd
JW10416	ATGTATATCTCCTTCAGCGTTTTTTATTCCCTGAC	Cloning: ispU (5' UTR) rev
JW10417	ATGTATATCTCCTTCATCAGGCTGTTTCATCACC	Cloning: ispU (ORF) rev
JW10476	AATGAGGAACCGCTAGCTGCGATTTATCATCGCAACC	Cloning: thiM fwd
JW10478	ATGTATATCTCCTTCATCATGCCTGCACCTCCTG	Cloning: thiM (ORF) rev
JW10482	AATGAGGAACCGCTAGGTGTTCAACTACCGAGGAC	Cloning: mdtJ fwd
JW10483	ATGTATATCTCCTTCATGTCCTTCTCCTGCAAGAG	Cloning: mdtJ (5' UTR) rev
JW10484	ATGTATATCTCCTTCATCAAACTGCGCCATGGTTC	Cloning: mdtJ (ORF) rev
JW10485	AATGAGGAACCGCTAGGCCAGGGGTGCTCGGCATA	Cloning: ompA fwd
JW10487	ATGTATATCTCCTTCATTAAGCCTGCGGCTGAGTTACAACG	Cloning: ompA (ORF) rev
JW10488	AATGAGGAACCGCTAGGTAGTCAGCGAGACTTTTCTC	Cloning: chiP fwd
JW10490	ATGTATATCTCCTTCATCAGAAGATGGTGAATGGTG	Cloning: chiP (ORF) rev
pBRplac sRNA over expression constructs
PA311	GATAACAAGATACTGACGTCTAGTCAGCGAGACTTTTCTCAACG	NEBuilder Cloning: ChiZ fwd
PA312	GCTGTCAAACATGAGAATTCATGGGTTAATCCTCTTTGACGTATAAATTG	NEBuilder Cloning: ChiZ rev
LW043	GAATTCTCATGTTTGACAG	NEBuilder Cloning: pBR-lacI plasmid fwd
LW044	GACGTCAGTATCTTGTTATC	NEBuilder Cloning: pBR-lacI plasmid rev
PA272	GCGTGACGTCTCTGATCGTAAGTAGTTGGCTTTATAAG	Cloning: IspZ fwd
PA310	GCGTGACGTCTCTGATCGTAAGTAGTTCCGTTTATAAGGTCA	Cloning: IspZ-M1 fwd
PA273	CCGGAATTCAAAAAAAAGCCGTGTAAAACCAC	Cloning: IspZ rev
PA173	GCGTGACGTCATTACAGAAGTCGAGTAACGTCG	Cloning: FtsO fwd
PA174	CCGGAATTCGAGAAGGTGGCCCTCT	Cloning: FtsO rev
	GCGTGACGTCATTACAGAAGTCGAGTAACGTCGGTGTTTCCAAGCTGGCGTTAGCGATGCCGTCCTCAGCGTTAGTAGATACTTACTCACGTTTTGGACTGGGAAAAGCGACCAATTTGGGGTTGGTCGGAGAACGTAGCGGTTTATATCCTCAAAAACAACGGTGGTCTGACATAGAGAGGGCCACCTTCTCGAATTCCGG	GeneBlock: FtsO-M3
PA003	GCACCCAACTGATCTTCAGC	Sequencing: pBR-plac sequencing primer
chromosomal variants
JW9000	CGTAAAGCGCGTAAACCTGAACTGGAGGTGAACCATGGCGCAGTTGGCGGTGGCGACTAC	FRUIT: mdtJ FLAG-tag fwd
JW9001	ACGATTGCCAATGCCAGCCAGGCGGCGTGAACCCATTCAGTTGGGAGCTCACTACTTGTC	FRUIT: mdtJ FLAG-tag rev
JW10309	TCCGCGATGACGAGAAGCAACACTGCGGATAATTGTAATATTATAGACAGCTGCATGCAT	FRUIT: TU for mdtU
JW10310	AAGATGGGTAAATGTAGAAAATAACGTCCTGAACAAATTGTCCAGTGTAGGCTGGAGCTG	FRUIT: TD for mdtU
JW10311	AAGCAACACTGCGGATAATTGTAATATTACGGACAATTTGTTCAGGACGTTATTTTC	FRUIT: MU mutate mdtU (ATG→ACG)
JW10312	GAAAATAACGTCCTGAACAAATTGTCCGTAATATTACAATTATCCGCAGTGTTGCTT	FRUIT: MD mutate mdtU (ATG→ACG)
JW10313	TGACCAGCATTCCCAACA	FRUIT: F1U for mdtU
JW10314	CCGATACCTTCCCACAGC	FRUIT: F1D for mdtU
PA313	CACTGCCCGTTTCGAGAGTTTCTCAACTCGAATAACTAAACGGAACGTGAACTTTTGCGGATCTCCAGGATCCGCTTTTTTTTATGGGAATTAGCCATGGTCC	Recombineering: oxyS-M1 fwd
PA314	ATAAATTTGAGCCTGGCTTATCGCCGGGCTTTTTTATGGCTTGTGTAGGCTGGAGCTGC	Recombineering: oxyS-M1 rev
PA315	CCACCAGGTACTCAAGATCAC	Sequencing: oxyS amplification fwd
PA316	CAGGCTCGGTTAGGGTAAG	Sequencing: oxyS amplification rev
PA317	ATCGCCACGATAGTTCATGG	Sequencing: oxyS sequencing primer
PA218	AACCGCAGAACTTTTCCGCAGGGCATCAGTCTTAATTAGTACCGCTACTTTTCTTTGATGTCCCCATTTTGTGGAGCCCATCAACCCCGCCATTTCGGTTCAAGGTTGATGGGTTTTTTGTTATATGGGAATTAGCCATGGTCC	Recombineering: rybB-M3 fwd
PA219	GAGATTTTGAGGATGGTTGAGAGGGTTGCAGGGTAGTATTGTGTAGGCTGGAGCTGC	Recombineering: rybB-M3 rev
SM393	GGTATGGCCAGGATTAGGATAA	Sequencing: rybB amplification fwd
SM394	GGATGACGCTGCATTTTGTCAC	Sequencing: rybB amplification rev
SM400	GGATTAGGATAAAACTGAAG	Sequencing: rybB sequencing primer
PA216	ATTACAGAAGTCGAGTAACGTCG	Recombineering and sequencing: ftsO-M3 fwd
PA217	GAGAAGGTGGCCCTCT	Recombineering and sequencing: ftsO-M3 rev
northern probes
PA109	CCGGAGAATTGGGGCCGTCCCCGGTGAAAAGAGGCGTTTGCAGGT	sense to sugE 5'
PA115	GTCGGGAACGATCCTGTCCCCGTAAAAACATAATATTTATCGTAGC	sense to cfa 5'
PA062	GGGAACGTTACCATCAAGGTAACCCGGCATTAGCGGATGG	sense to cyaA 5'
PA107	CCGTGTTCGCCCGCTGACGAAGGCAAACCCATAGACATGTCGTCA	sense to speA 5'
PA067	GCGAAACCAAAGTAAAGTGGTCAAGCCCCGCGCATAGCGCAAGC	sense to mdtUJI 5'
PA079	TCTCATGCAAACAAACCCTGGACAAACAGGTGATAACACCCTGCT	sense to eptB 5'
PA101	GTAAAACCACGGCATATCTGACCTTATAAAGCCAACTACTTACG	sense to ispU 5' (IspZ)
PA123	TACGCTGGCATTATCCAGATCAGGTGATACGGGTATTTCTCAGCC	sense to thiM 5'
PA152	GTAATTCGTTGGCGATACGGTACCAGTTGTCATCCGGTACACTGAC	sense to cfa ORF
PA153	AATTGGAAGCTCACCTTTCGGCGGATCCTGTACTGACATTCCACG	sense to cyaA ORF
PA142	CTAACTGCGCGAGATCGACGCGAGCTTCCGGGACGTCCGGGTCCG	sense to speA ORF
PA155	CGGCGAAAGAGAGAAATATATACGACAGAGAAATCATCACCAGCA	sense to mdtUJI ORF
PA081	CCTTTCCAGACGGTAAAATCGTGCGCATAGCTGCCGAAGCGGCGG	sense to eptB mRNA
PA035	CGGAGCGGCCTGCGCTACGGTAGCGAAACCAGCCAGTGCC	sense to ompA mRNA
PA121	GCGCCTCGTTATCATCCAAAATACGCCATGAATATCTCCAACGAG	sense to ompA 5'
PA080	GTTAAGGTTGAATCGTCGATGAATCCTTCGGCGCGAGCCTCCGGC	sense to chiPQ mRNA
PA066	CCTCTTTGACGTATAAATTGCTGCACCAAAGGTGAACAGCGAAAA	sense to chiP 5' (ChiZ)
PA008	CGGTCCAGGGAAATGGCTCTTGGGAGAGAGCCGTGCGC	sense to ChiX
PA114	CTCTCGAAACGGGCAGTGACTTCAAGGGTTAAAAGAGGTGCC	sense to OxyS
PA063	GGTGGCCCTCTCTATGTCAGACCACCGTTGTTTTTGAGGA	sense to FtsO
PA064	CCGCTCGGGAGTAAGCGAGCGGTGGTCAAATAACCGACAG	sense to aceK int
PA071	TTAAGCGCAACCCGTTTGAGTCATACCAGGGCATCTCACC	sense to rlmD int
PA065	CGCCCCGACAAAGTCGTAATAGAGCGAGTTGATGCCATAG	sense to mglC int
PA090	GTCGACCAGCCGTGTGCTTCAACAAACCAACCCGCCACGGGGCCG	sense to ampG int
PA009	ACCGAAATGGCGGGGTTGATGGGCTCCACAAAATGGG	sense to RybB
AK200	CAGCATGTGGGGGAAGACAGGGATGGTG	sense to CpxQ
PA032	GCTGCGCCTGCTACCAGCAGAGCTGGGACCAGGAGGGACA	sense to ompC mRNA
AZ1421	CACGTTCATCTGTCGATGACGTATTTATGTCACCATC	sense to RbsZ
PA027	CGGCGCTACGGCGTTTCACTTCTG	sense to 5S
